# Decoy-seq unlocks scalable genetic screening for regulatory small noncoding RNAs

**DOI:** 10.1101/2025.01.25.634869

**Authors:** Benedict Choi, Sushil Sobti, Larisa M. Soto, Trey Charbonneau, Aiden Sababi, Albertas Navickas, Hamed S. Najafabadi, Hani Goodarzi

**Author notes:** Correspondence: HG, and HSN. These authors contributed equally to this work (Benedict Choi, Sushil Sobti).

## Abstract

Small noncoding RNAs (smRNAs) play critical roles in regulating various cellular processes, including development, stress response, and disease pathogenesis. However, functional characterization of smRNAs remains limited by the scale and simplicity of phenotypic readouts. Recently, single-cell perturbation screening methods, which link CRISPR-mediated genetic perturbations to rich transcriptomic profiling, have emerged as foundational and scalable approaches for understanding gene functions, mapping regulatory networks, and revealing genetic interactions. However, a comparable approach for probing the regulatory consequences of smRNA perturbations is lacking. Here, we present Decoy-seq as an extension of this approach for high-content, single-cell perturbation screening of smRNAs. This method leverages U6-driven tough decoys (TuD), which form stable duplexes with their target smRNAs, for inhibition in the cell. Lentiviral-encoded TuDs are compatible with conventional single-cell RNA-sequencing (scRNA-seq) technologies, allowing joint identification of the smRNA perturbation in each cell and its associated transcriptomic profile. We applied Decoy-seq to 336 microRNAs (miRNAs) and 196 tRNA-derived fragments (tRFs) in a human breast cancer cell line, demonstrating its ability to uncover complex regulatory pathways and novel functions of these smRNAs. Notably, we show that tRFs influence mRNA polyadenylation and regulate key cancer-associated processes, such as cell cycle progression and proliferation. Therefore, Decoy-seq provides a powerful framework for exploring the functional roles of smRNAs in normal physiology and disease, and holds promise for accelerating future discoveries.
