## Supplementary Table 2 for "Decoy-seq unlocks scalable genetic screening for regulatory small noncoding RNAs"

### Sheet: miRNA_families
miRNA	miRNA_family
hsa-miR-203a-3p	miR-203a-3p.1
hsa-miR-93-3p	miR-93-3p
hsa-miR-130b-3p	miR-130-3p/301-3p/454-3p
hsa-miR-147b-5p	miR-147b
hsa-miR-501-5p	miR-501-5p
hsa-miR-877-5p	miR-877-5p
hsa-miR-24-2-5p	miR-24-5p
hsa-miR-3177-3p	miR-3177-3p
hsa-miR-1270	miR-1270
hsa-miR-330-5p	miR-326
hsa-miR-503-3p	miR-503-3p
hsa-miR-3662	miR-3662
hsa-miR-205-5p	miR-205-5p
hsa-miR-576-3p	miR-576-3p
hsa-miR-28-5p	miR-28-5p/708-5p
hsa-miR-135b-5p	miR-135-5p
hsa-miR-25-5p	miR-25-5p
hsa-miR-27a-5p	miR-27a-5p
hsa-miR-590-3p	miR-590-3p
hsa-miR-503-5p	miR-503-5p
hsa-miR-345-5p	miR-345-5p
hsa-miR-103a-2-5p	miR-103a-2-5p
hsa-miR-3065-3p	miR-3065-3p
hsa-miR-199b-3p	miR-199-3p
hsa-miR-34b-3p	miR-34b-3p
hsa-miR-1226-5p	miR-1226-5p
hsa-miR-339-3p	miR-339-3p
hsa-miR-1255a	miR-1255a/1255b-5p
hsa-miR-1910-5p	miR-1910-5p
hsa-miR-582-5p	miR-582-5p
hsa-miR-1304-3p	miR-1304-3p
hsa-miR-1303	miR-1303
hsa-miR-455-5p	miR-455-5p
hsa-miR-1287-5p	miR-1287-5p
hsa-miR-550a-3p	miR-200c-5p/550a-3p
hsa-miR-28-3p	miR-28-3p
hsa-miR-188-5p	miR-188-5p
hsa-miR-374b-5p	miR-374-5p
hsa-miR-181a-2-3p	miR-181a-2-3p
hsa-miR-224-5p	miR-224-5p
hsa-miR-324-5p	miR-324-5p
hsa-miR-664a-5p	miR-664a-5p/4794
hsa-miR-548j-5p	miR-548ay-5p/548au-5p/548as-5p/548ar-5p/548aq-5p/548ap-5p/548am-5p/548ae-5p/548ad-5p/548a-5p/548ak/548ab/548bb-5p/548b-5p/548c-5p/548d-5p/548h-5p/548i/548j-5p/548o-5p/548w/548y/559
hsa-miR-628-3p	miR-628-3p
hsa-miR-486-3p	miR-486-3p
hsa-miR-125a-3p	miR-125a-3p
hsa-miR-550a-5p	miR-550a-3-5p/550a-5p/1271-3p
hsa-miR-505-5p	miR-505-5p
hsa-miR-1343-3p	miR-1343-3p
hsa-miR-708-5p	miR-28-5p/708-5p
hsa-miR-3934-5p	miR-3934-5p
hsa-miR-576-5p	miR-576-5p
hsa-miR-551b-5p	miR-551b-5p
hsa-miR-1260b	miR-1260a/1260b
hsa-miR-3605-3p	miR-3605-3p
hsa-miR-10a-3p	miR-10a-3p
hsa-miR-491-5p	miR-491-5p
hsa-miR-10527-5p	hsa-miR-10527-5p
hsa-miR-486-5p	miR-486-5p
hsa-miR-151a-5p	miR-151-5p
hsa-miR-30c-5p	miR-30-5p
hsa-miR-532-3p	miR-532-3p
hsa-miR-1267	miR-1267
hsa-miR-455-3p	miR-455-3p.1
hsa-miR-619-5p	miR-619-5p/6506-5p
hsa-miR-450a-2-3p	miR-450a-2-3p
hsa-miR-185-5p	miR-185-5p
hsa-miR-340-5p	miR-340-5p
hsa-miR-190b-5p	miR-190-5p
hsa-miR-132-3p	miR-132-3p/212-3p
hsa-miR-137-3p	miR-137
hsa-miR-16-2-3p	miR-16-2-3p/195-3p
hsa-miR-378c	miR-378-3p
hsa-miR-548p	miR-548p
hsa-miR-3605-5p	miR-3605-5p
hsa-miR-744-3p	miR-744-3p
hsa-miR-579-3p	miR-579-3p
hsa-miR-3928-3p	miR-3928-3p
hsa-miR-766-3p	miR-766-3p
hsa-miR-653-3p	miR-653-3p
hsa-miR-636	miR-636
hsa-miR-99b-5p	miR-99-5p/100-5p
hsa-miR-574-5p	miR-574-5p
hsa-miR-425-5p	miR-425-5p
hsa-miR-4661-5p	miR-4661-5p
hsa-miR-454-5p	miR-454-5p
hsa-miR-449c-5p	miR-34b-5p/449c-5p
hsa-miR-362-5p	miR-362-5p/500b-5p
hsa-miR-34a-5p	miR-34-5p/449-5p
hsa-miR-100-3p	miR-100-3p
hsa-miR-212-5p	miR-212-5p
hsa-miR-6511b-3p	miR-6511-3p
hsa-miR-450b-5p	miR-450b-5p
hsa-miR-605-5p	miR-605-5p
hsa-miR-27b-5p	miR-27b-5p
hsa-miR-140-5p	miR-140-5p
hsa-miR-146a-5p	miR-146-5p
hsa-miR-21-3p	miR-21-3p/3591-3p
hsa-miR-26a-1-3p	miR-26-3p
hsa-miR-651-5p	miR-651-5p
hsa-miR-1248	miR-1248
hsa-miR-1226-3p	miR-1226-3p
hsa-miR-7974	miR-7974
hsa-miR-374a-3p	miR-374a-3p
hsa-miR-29a-5p	miR-29a-5p
hsa-miR-589-5p	miR-589-5p
hsa-miR-129-5p	miR-129-5p
hsa-miR-7706	miR-7706
hsa-miR-660-5p	miR-660-5p
hsa-miR-4707-5p	miR-4707-5p
hsa-miR-29a-3p	miR-29-3p
hsa-miR-362-3p	miR-329-3p/362-3p
hsa-miR-34c-3p	miR-34c-3p
hsa-miR-24-3p	miR-24-3p
hsa-miR-3614-5p	miR-3614-5p
hsa-miR-3613-5p	miR-3613-5p
hsa-miR-139-3p	miR-139-3p
hsa-miR-340-3p	miR-340-3p/6827-3p
hsa-miR-1278	miR-1278
hsa-miR-30c-2-3p	miR-30c-3p/6788-5p
hsa-miR-1295a	miR-1295a
hsa-miR-582-3p	miR-582-3p
hsa-miR-128-3p	miR-128-3p
hsa-miR-212-3p	miR-132-3p/212-3p
hsa-miR-4676-3p	miR-452-5p/892-3p
hsa-miR-642a-3p	miR-642-3p
hsa-miR-424-5p	miR-15-5p/16-5p/195-5p/424-5p/497-5p
hsa-miR-122-5p	miR-122-5p
hsa-miR-301b-5p	miR-301a-5p/301b-5p
hsa-miR-641	miR-641/3617-5p
hsa-miR-375-3p	miR-375
hsa-miR-877-3p	miR-877-3p
hsa-miR-3940-3p	miR-3940-3p
hsa-miR-191-5p	miR-191-5p
hsa-miR-1908-5p	miR-1908-5p
hsa-let-7b-3p	let-7a-3p/let-7b-3p/let-7f-1-3p/98-3p
hsa-miR-424-3p	miR-424-3p
hsa-miR-194-3p	miR-194-3p
hsa-miR-139-5p	miR-139-5p
hsa-miR-34c-5p	miR-34-5p/449-5p
hsa-miR-26a-5p	miR-26-5p
hsa-miR-9903	hsa-miR-9903
hsa-miR-98-3p	let-7a-3p/let-7b-3p/let-7f-1-3p/98-3p
hsa-miR-30b-3p	miR-30b-3p/1273h-5p/3689-3p/6779-5p/6780a-5p
hsa-miR-17-3p	miR-17-3p
hsa-miR-625-5p	miR-625-5p
hsa-miR-181b-3p	miR-181-3p/4420
hsa-miR-1299	miR-1299
hsa-miR-491-3p	miR-491-3p
hsa-miR-4677-3p	miR-4677-3p
hsa-miR-7-5p	miR-7-5p
hsa-miR-652-3p	miR-652-3p
hsa-miR-3064-5p	miR-3064-5p
hsa-miR-425-3p	miR-425-3p
hsa-miR-3130-3p	miR-3130-3p
hsa-miR-484	miR-484/3155
hsa-miR-449a	miR-34-5p/449-5p
hsa-miR-10523-5p	hsa-miR-10523-5p
hsa-miR-125b-5p	miR-125-5p
hsa-miR-629-5p	miR-629-5p
hsa-miR-221-5p	miR-221-5p/8073
hsa-miR-556-3p	miR-556-3p
hsa-miR-532-5p	miR-532-5p
hsa-miR-196a-5p	miR-196-5p
hsa-miR-224-3p	miR-522-3p
hsa-miR-429	miR-200bc-3p/429
hsa-miR-605-3p	miR-605-3p
hsa-miR-1249-3p	miR-1249-3p
hsa-miR-4707-3p	miR-4707-3p
hsa-miR-1271-5p	miR-96-5p/1271-5p
hsa-miR-3619-5p	miR-214-3p/3619-5p
hsa-miR-200a-5p	miR-200ab-5p
hsa-miR-942-3p	miR-942-3p
hsa-miR-3940-5p	miR-3940-5p/4507
hsa-miR-210-3p	miR-210-3p
hsa-miR-548w	miR-548ay-5p/548au-5p/548as-5p/548ar-5p/548aq-5p/548ap-5p/548am-5p/548ae-5p/548ad-5p/548a-5p/548ak/548ab/548bb-5p/548b-5p/548c-5p/548d-5p/548h-5p/548i/548j-5p/548o-5p/548w/548y/559
hsa-miR-542-5p	miR-542-5p
hsa-miR-664a-3p	miR-664a-3p
hsa-miR-22-5p	miR-22-5p
hsa-miR-3909	miR-3909
hsa-miR-342-3p	miR-342-3p
hsa-miR-574-3p	miR-574-3p
hsa-miR-1307-3p	miR-1307-3p
hsa-miR-1292-5p	miR-1292-5p
hsa-miR-1285-3p	miR-612/1285-3p/3187-5p/5189-5p/6860
hsa-miR-3143	miR-3143
hsa-miR-625-3p	miR-625-3p
hsa-miR-125b-1-3p	miR-125b-1-3p
hsa-miR-219a-1-3p	miR-219a-1-3p
hsa-miR-3065-5p	miR-3065-5p
hsa-miR-125a-5p	miR-125-5p
hsa-miR-516a-5p	miR-516a-5p
hsa-miR-151a-3p	miR-151-3p
hsa-miR-130a-5p	miR-23-3p
hsa-miR-191-3p	miR-191-3p
hsa-miR-1294	miR-1294
hsa-miR-3140-3p	miR-3140-3p
hsa-miR-3617-5p	miR-641/3617-5p
hsa-miR-489-3p	miR-489-3p
hsa-miR-542-3p	miR-542-3p
hsa-miR-331-3p	miR-331-3p
hsa-miR-6720-5p	miR-6720-5p
hsa-miR-99b-3p	miR-99-3p
hsa-miR-452-5p	miR-452-5p/892-3p
hsa-miR-548aa	miR-548ap-3p/548aa/548t-3p
hsa-let-7f-2-3p	let-7f-2-3p/1185-3p
hsa-miR-450a-5p	miR-450-5p
hsa-miR-183-3p	miR-183-3p
hsa-miR-2110	miR-2110
hsa-miR-374b-3p	miR-374b-3p
hsa-miR-629-3p	miR-629-3p
hsa-miR-10399-3p	hsa-miR-10399-3p
hsa-miR-1277-3p	miR-1277-3p
hsa-miR-29b-1-5p	miR-29b-1-5p
hsa-miR-29b-3p	miR-29-3p
hsa-miR-193b-5p	miR-193b-5p
hsa-miR-30c-1-3p	miR-30c-3p/6788-5p
hsa-miR-502-3p	miR-501-3p/502-3p
hsa-miR-197-3p	miR-197-3p
hsa-miR-33b-3p	miR-33b-3p/515-3p/519e-3p
hsa-miR-615-3p	miR-615-3p
hsa-miR-140-3p	miR-140-3p.1
hsa-miR-1306-5p	miR-1306-5p
hsa-miR-937-3p	miR-937-3p
hsa-miR-2277-5p	miR-2277-5p
hsa-miR-584-5p	miR-584-5p
hsa-miR-522-3p	miR-522-3p
hsa-miR-1307-5p	miR-1307-5p
hsa-miR-222-3p	miR-221-3p/222-3p
hsa-let-7a-2-3p	let-7a-2-3p/let-7g-3p
hsa-miR-194-5p	miR-194-5p
hsa-miR-15a-5p	miR-15-5p/16-5p/195-5p/424-5p/497-5p
hsa-miR-454-3p	miR-130-3p/301-3p/454-3p
hsa-miR-92a-1-5p	miR-92a-1-5p
hsa-miR-1304-5p	miR-1304-5p
hsa-miR-10401-3p	hsa-miR-10401-3p
hsa-miR-186-5p	miR-186-5p
hsa-miR-330-3p	miR-330-3p
hsa-miR-4671-3p	miR-4671-3p
hsa-miR-219b-5p	miR-219b-5p
hsa-miR-548k	miR-548av-5p/548k/8054
hsa-miR-200c-3p	miR-200bc-3p/429
hsa-miR-320a-3p	miR-320
hsa-miR-22-3p	miR-22-3p
hsa-miR-421	miR-421
hsa-miR-6724-5p	miR-6724-5p/6773-5p
hsa-miR-5001-3p	miR-5001-3p
hsa-miR-1180-3p	miR-1180-3p
hsa-miR-598-3p	miR-598-3p
hsa-miR-3681-5p	miR-3681-5p
hsa-miR-365a-3p	miR-365-3p
hsa-miR-182-5p	miR-182-5p
hsa-miR-130b-5p	miR-130b-5p
hsa-miR-15b-3p	miR-15b-3p
hsa-miR-1262	miR-1262/4701-3p/6736-5p
hsa-miR-25-3p	miR-25-3p/32-5p/92-3p/363-3p/367-3p
hsa-miR-18a-3p	miR-18a-3p
hsa-miR-10a-5p	miR-10-5p
hsa-miR-941	miR-941
hsa-let-7i-5p	let-7-5p/98-5p
hsa-miR-7-1-3p	miR-7-3p
hsa-miR-548e-3p	miR-548az-3p/548ar-3p/548a-3p/548e-3p/548f-3p
hsa-miR-335-3p	miR-335-3p
hsa-miR-324-3p	miR-324-3p/1913
hsa-miR-21-5p	miR-21-5p/590-5p
hsa-miR-624-5p	miR-624-5p
hsa-miR-335-5p	miR-335-5p
hsa-miR-4448	miR-4448
hsa-miR-15b-5p	miR-15-5p/16-5p/195-5p/424-5p/497-5p
hsa-miR-185-3p	miR-185-3p
hsa-miR-32-3p	miR-32-3p
hsa-miR-769-5p	miR-769-5p
hsa-miR-200b-5p	miR-200ab-5p
hsa-miR-378a-3p	miR-378-3p
hsa-miR-642a-5p	miR-642a-5p
hsa-miR-218-5p	miR-218-5p
hsa-miR-6783-3p	miR-1343-3p
hsa-miR-183-5p	miR-183-3p
hsa-miR-10399-5p	hsa-miR-10399-5p
hsa-miR-190a-5p	miR-190-5p
hsa-miR-301a-5p	miR-301a-5p/301b-5p
hsa-miR-4746-5p	miR-4746-5p
hsa-miR-378a-5p	miR-378a-5p
hsa-miR-33a-3p	miR-33a-3p
hsa-miR-106b-3p	miR-106b-3p
hsa-miR-148a-3p	miR-148-3p/152-3p
hsa-miR-4435	miR-4435
hsa-miR-148a-5p	miR-148a-5p
hsa-miR-96-5p	miR-96-5p/1271-5p
hsa-miR-30a-3p	miR-30-3p
hsa-miR-423-3p	miR-423-3p
hsa-miR-3174	miR-3174
hsa-miR-548o-3p	miR-1323
hsa-miR-19b-1-5p	miR-19-5p
hsa-miR-192-5p	miR-192-5p/215-5p
hsa-miR-548l	miR-548l
hsa-miR-222-5p	miR-222-5p
hsa-miR-616-5p	miR-371b-5p/373-5p/616-5p
hsa-miR-744-5p	miR-744-5p
hsa-miR-328-3p	miR-328-3p
hsa-miR-3173-5p	miR-3173-5p
hsa-miR-505-3p	miR-505-3p.1
hsa-miR-671-5p	miR-671-5p
hsa-miR-361-5p	miR-361-5p
hsa-miR-1180-5p	miR-1180-5p
hsa-miR-3679-5p	miR-1185-5p
hsa-miR-182-3p	miR-182-3p
hsa-miR-500a-5p	miR-500a-5p
hsa-miR-143-3p	miR-143-3p
hsa-miR-29c-5p	miR-29c-5p
hsa-miR-181b-5p	miR-181-5p
hsa-miR-1246	miR-1246
hsa-miR-4775	miR-4775
hsa-miR-20a-3p	miR-20a-3p
hsa-miR-142-3p	miR-142-3p.1
hsa-miR-4742-3p	miR-4742-3p
hsa-miR-193b-3p	miR-193-3p
hsa-miR-138-5p	miR-138-5p
hsa-miR-32-5p	miR-25-3p/32-5p/92-3p/363-3p/367-3p
hsa-miR-92b-5p	miR-92b-5p
hsa-miR-671-3p	miR-671-3p
hsa-miR-9-5p	miR-9-5p
hsa-let-7i-3p	let-7i-3p
hsa-miR-146b-5p	miR-146-5p
hsa-miR-200a-3p	miR-141-3p/200a-3p
hsa-miR-589-3p	miR-589-3p
hsa-miR-3187-3p	miR-3187-3p
hsa-miR-138-1-3p	miR-138-1-3p
hsa-miR-106b-5p	miR-17-5p/20-5p/93-5p/106-5p/519-3p
hsa-miR-1284	miR-1284
hsa-miR-103a-3p	miR-103-3p/107
hsa-miR-132-5p	miR-132-5p
hsa-miR-23a-5p	miR-23-5p
hsa-miR-204-5p	miR-204-5p/211-5p
hsa-miR-1301-3p	miR-1301-3p
hsa-miR-126-5p	miR-126-5p
hsa-miR-128-1-5p	miR-128-1-5p
hsa-miR-628-5p	miR-628-5p
hsa-miR-193a-5p	miR-193a-5p
hsa-miR-942-5p	miR-942-5p
hsa-miR-339-5p	miR-339-5p
hsa-let-7d-3p	let-7d-3p
hsa-miR-126-3p	miR-1260a/1260b
hsa-miR-24-1-5p	miR-24-5p
hsa-miR-26a-2-3p	miR-26-3p
hsa-miR-331-5p	miR-331-5p
hsa-miR-27b-3p	miR-27-3p
hsa-miR-320a-5p	miR-320
hsa-miR-95-3p	miR-95-3p
hsa-miR-149-5p	miR-149-5p
hsa-miR-301a-3p	miR-130-3p/301-3p/454-3p
hsa-miR-10526-3p	hsa-miR-10526-3p
hsa-miR-940	miR-940/6808-5p/6893-5p
hsa-miR-361-3p	miR-361-3p
hsa-miR-769-3p	miR-450b-3p/769-3p
hsa-miR-101-3p	miR-101-3p.1
hsa-miR-365a-5p	miR-365a-5p/365b-5p
hsa-miR-1296-5p	miR-1296-5p
hsa-miR-9-3p	miR-9-3p
hsa-miR-23b-5p	miR-23-5p
hsa-miR-20a-5p	miR-17-5p/20-5p/93-5p/106-5p/519-3p
hsa-miR-19b-3p	miR-19-3p
hsa-miR-100-5p	miR-99-5p/100-5p
hsa-miR-221-3p	miR-221-3p/222-3p
hsa-miR-93-5p	miR-17-5p/20-5p/93-5p/106-5p/519-3p
hsa-miR-1268b	miR-1268a/1268b
hsa-miR-181a-5p	miR-181-5p
hsa-miR-3615	miR-3615
hsa-miR-423-5p	miR-423-5p
hsa-miR-18a-5p	miR-18-5p
hsa-let-7a-5p	let-7-5p/98-5p
hsa-miR-33a-5p	miR-33-5p
hsa-miR-92b-3p	miR-25-3p/32-5p/92-3p/363-3p/367-3p
hsa-miR-30a-5p	miR-30-5p
hsa-miR-23b-3p	miR-23-3p
hsa-miR-16-5p	miR-15-5p/16-5p/195-5p/424-5p/497-5p
hsa-miR-92a-3p	miR-25-3p/32-5p/92-3p/363-3p/367-3p

### Sheet: tRF_clusters
tRF	tRF_cluster
tRNA-SeC-TCA-1-1.lh	tRNA-SeC-TCA-1-1.lh
tRNA-SeC-TCA-1-1.1t	tRNA-SeC-TCA-1-1.1t
tRNA-Arg-CCT-3-1.1t	tRNA-Arg-CCT-3-1.1t
tRNA-Arg-TCG-2-1.1t	tRNA-Arg-TCG-2-1.1t
tRNA-Arg-CCG-(3)1-1.lh	tRNA-Arg-CCG-(3)1-1.lh
tRNA-Arg-TCG-1-1.lh	tRNA-Arg-TCG-1-1.lh
tRNA-Arg-TCG-2-1.lh	tRNA-Arg-TCG-2-1.lh
tRNA-Arg-CCG-2-1.lh	tRNA-Arg-CCG-2-1.lh
tRNA-Arg-CCT-3-1.lh	tRNA-Arg-CCT-3-1.lh
tRNA-Gln-CTG-(5)1-1.1t	tRNA-Gln-CTG-(5)1-1.1t
tRNA-Gln-CTG-(5)1-1.lh	tRNA-Gln-CTG-(5)1-1.lh
tRNA-Gln-TTG-(3)3-1.lh	tRNA-Gln-TTG-(3)3-1.lh
tRNA-Gln-CTG-6-1.lh	tRNA-Gln-CTG-6-1.lh
tRNA-Thr-CGT-4-1.lh	tRNA-Thr-CGT-4-1.lh
tRNA-Thr-CGT-4-1.1t	tRNA-Thr-CGT-4-1.1t
tRNA-Asp-GTC-(11)2-1.lh	tRNA-Asp-GTC-(11)2-1.lh
tRNA-Asp-GTC-(11)2-1.1t	tRNA-Asp-GTC-(11)2-1.1t
tRNA-Leu-CAG-(7)1-1.lh	tRNA-Leu-CAG-(7)1-1.lh
tRNA-Leu-CAA-(2)1-1.lh	tRNA-Leu-CAA-(2)1-1.lh
tRNA-Leu-TAG-3-1.1t	tRNA-Leu-TAG-3-1.1t
tRNA-Thr-AGT-5-1.lh	tRNA-Thr-AGT-5-1.lh
tRNA-Thr-AGT-5-1.1t	tRNA-Thr-AGT-5-1.1t
tRNA-Thr-CGT-3-1.lh	tRNA-Thr-CGT-3-1.lh
tRNA-Thr-CGT-3-1.1t	tRNA-Thr-CGT-3-1.1t
tRNA-Lys-CTT-11-1.lh	tRNA-Lys-CTT-11-1.lh
tRNA-Lys-CTT-11-1.1t	tRNA-Lys-CTT-11-1.1t
tRNA-Met-CAT-(2)3-1.lh	tRNA-Met-CAT-(2)3-1.lh
tRNA-Met-CAT-1-1.lh	tRNA-Met-CAT-1-1.lh
tRNA-Met-CAT-(2)3-1.1t	tRNA-Met-CAT-(2)3-1.1t
tRNA-Met-CAT-1-1.1t	tRNA-Met-CAT-1-1.1t
tRNA-Tyr-GTA-2-1.lh	tRNA-Tyr-GTA-2-1.lh
tRNA-Tyr-GTA-2-1.1t	tRNA-Tyr-GTA-2-1.1t
tRNA-Lys-TTT-7-1.lh	tRNA-Lys-TTT-7-1.lh
tRNA-Lys-TTT-(5)3-1.lh	tRNA-Lys-TTT-(5)3-1.lh
tRNA-Phe-GAA-(6)1-1.lh	tRNA-Phe-GAA-(6)1-1.lh
tRNA-Phe-GAA-(6)1-1.1t	tRNA-Phe-GAA-(6)1-1.1t
tRNA-Lys-TTT-7-1.1t	tRNA-Lys-TTT-7-1.1t
tRNA-Lys-TTT-(5)3-1.1t	tRNA-Lys-TTT-(5)3-1.1t
tRNA-Ala-AGC-1-1.lh	tRNA-Ala-AGC-1-1.lh
tRNA-Ala-TGC-6-1.lh	tRNA-Ala-TGC-6-1.lh
tRNA-Thr-TGT-5-1.1t	tRNA-Thr-TGT-5-1.1t
tRNA-Thr-TGT-2-1.lh	tRNA-Thr-TGT-2-1.lh
tRNA-Thr-TGT-3-1.lh	tRNA-Thr-TGT-3-1.lh
tRNA-Thr-TGT-5-1.lh	tRNA-Thr-TGT-5-1.lh
tRNA-His-GTG-(9)1-1.rh	tRNA-His-GTG-(9)1-1.rh
tRNA-His-GTG-(9)1-1.3t	tRNA-His-GTG-(9)1-1.3t
tRNA-Cys-GCA-4-1.rh	tRNA-Cys-GCA-4-1.rh
tRNA-Cys-GCA-4-1.3t	tRNA-Cys-GCA-4-1.3t
tRNA-iMet-CAT-(8)1-1.rh	tRNA-iMet-CAT-(8)1-1.rh
tRNA-iMet-CAT-(8)1-1.3t	tRNA-iMet-CAT-(8)1-1.3t
tRNA-Thr-CGT-4-1.rh	tRNA-Thr-CGT-4-1.rh
tRNA-Thr-CGT-4-1.3t	tRNA-Thr-CGT-4-1.3t
tRNA-Val-AAC-3-1.rh	tRNA-Val-AAC-3-1.rh
tRNA-Val-CAC-6-1.rh	tRNA-Val-CAC-6-1.rh
tRNA-Val-CAC-3-1.rh	tRNA-Val-CAC-3-1.rh
tRNA-Val-CAC-2-1.rh	tRNA-Val-CAC-2-1.rh
tRNA-Val-CAC-(6)1-1.rh	tRNA-Val-CAC-(6)1-1.rh
tRNA-Val-AAC-3-1.3t	tRNA-Val-AAC-3-1.3t
tRNA-Val-CAC-6-1.3t	tRNA-Val-CAC-6-1.3t
tRNA-Val-CAC-3-1.3t	tRNA-Val-CAC-3-1.3t
tRNA-Val-CAC-2-1.3t	tRNA-Val-CAC-2-1.3t
tRNA-Val-CAC-(6)1-1.3t	tRNA-Val-CAC-(6)1-1.3t
tRNA-Met-CAT-(2)3-1.rh	tRNA-Met-CAT-(2)3-1.rh
tRNA-Met-CAT-(2)3-1.3t	tRNA-Met-CAT-(2)3-1.3t
tRNA-Ala-AGC-(2)2-1.rh	tRNA-Ala-AGC-(2)2-1.rh
tRNA-Ala-TGC-6-1.rh	tRNA-Ala-TGC-6-1.rh
tRNA-Ala-TGC-2-1.rh	tRNA-Ala-TGC-2-1.rh
tRNA-Ala-AGC-4-1.rh	tRNA-Ala-AGC-4-1.rh
tRNA-SeC-TCA-1-1.2t	tRNA-SeC-TCA-1-1.2t
tRNA-Leu-TAG-1-1.rh	tRNA-Leu-TAG-1-1.rh
tRNA-Trp-CCA-2-1.rh	tRNA-Trp-CCA-2-1.rh
tRNA-Trp-CCA-4-1.rh	tRNA-Trp-CCA-4-1.rh
tRNA-Trp-CCA-2-1.3t	tRNA-Trp-CCA-2-1.3t
tRNA-Trp-CCA-4-1.3t	tRNA-Trp-CCA-4-1.3t
tRNA-Arg-CCG-2-1.rh	tRNA-Arg-CCG-2-1.rh
tRNA-Arg-CCT-4-1.rh	tRNA-Arg-CCT-4-1.rh
tRNA-Asn-GTT-(6)2-1.rh	tRNA-Asn-GTT-(6)2-1.rh
tRNA-Asn-GTT-8-1.rh	tRNA-Asn-GTT-8-1.rh
tRNA-Asn-GTT-(6)2-1.3t	tRNA-Asn-GTT-(6)2-1.3t
tRNA-Asn-GTT-8-1.3t	tRNA-Asn-GTT-8-1.3t
tRNA-Arg-CCG-(3)1-1.rh	tRNA-Arg-CCG-(3)1-1.rh
tRNA-Arg-TCG-2-1.rh	tRNA-Arg-TCG-2-1.rh
tRNA-Arg-TCG-2-1.3t	tRNA-Arg-TCG-2-1.3t
tRNA-Arg-CCG-(3)1-1.3t	tRNA-Arg-CCG-(3)1-1.3t
tRNA-Arg-CCG-2-1.3t	tRNA-Arg-CCG-2-1.3t
tRNA-Arg-CCT-4-1.3t	tRNA-Arg-CCT-4-1.3t
tRNA-Leu-TAG-3-1.2t	tRNA-Leu-TAG-3-1.2t
tRNA-Leu-CAA-(2)1-1.2t	tRNA-Leu-CAA-(2)1-1.2t
tRNA-Leu-CAG-(7)1-1.2t	tRNA-Leu-CAG-(7)1-1.2t
tRNA-Leu-TAA-1-1.2t	tRNA-Leu-TAA-1-1.2t
tRNA-Leu-TAA-3-1.2t	tRNA-Leu-TAA-3-1.2t
tRNA-Ser-AGA-1-1.2t	tRNA-Ser-AGA-1-1.2t
tRNA-Ser-CGA-4-1.2t	tRNA-Ser-CGA-4-1.2t
tRNA-iMet-CAT-(8)1-1.2t	tRNA-iMet-CAT-(8)1-1.2t
tRNA-Pro-TGG-(5)3-1.2t	tRNA-Pro-TGG-(5)3-1.2t
tRNA-Ala-CGC-4-1.2t	tRNA-Ala-CGC-4-1.2t
tRNA-Ala-AGC-(2)2-1.2t	tRNA-Ala-AGC-(2)2-1.2t
tRNA-Ala-AGC-1-1.2t	tRNA-Ala-AGC-1-1.2t
tRNA-Ala-TGC-6-1.2t	tRNA-Ala-TGC-6-1.2t
tRNA-Ala-AGC-4-1.2t	tRNA-Ala-AGC-4-1.2t
tRNA-Ala-TGC-2-1.2t	tRNA-Ala-TGC-2-1.2t
tRNA-Ala-TGC-4-1.2t	tRNA-Ala-TGC-4-1.2t
tRNA-Thr-CGT-4-1.2t	tRNA-Thr-CGT-4-1.2t
tRNA-Cys-GCA-4-1.2t	tRNA-Cys-GCA-4-1.2t
tRNA-Thr-AGT-5-1.2t	tRNA-Thr-AGT-5-1.2t
tRNA-Thr-CGT-3-1.2t	tRNA-Thr-CGT-3-1.2t
tRNA-Asn-GTT-8-1.2t	tRNA-Asn-GTT-8-1.2t
tRNA-Ile-TAT-1-1.2t	tRNA-Ile-TAT-1-1.2t
tRNA-Ile-AAT-(5)5-1.2t	tRNA-Ile-AAT-(5)5-1.2t
tRNA-Ala-AGC-11-1.2t	tRNA-Ala-AGC-11-1.2t
tRNA-Val-TAC-(2)1-1.2t	tRNA-Val-TAC-(2)1-1.2t
tRNA-Val-AAC-3-1.2t	tRNA-Val-AAC-3-1.2t
tRNA-Tyr-GTA-2-1.2t	tRNA-Tyr-GTA-2-1.2t
tRNA-Phe-GAA-(6)1-1.2t	tRNA-Phe-GAA-(6)1-1.2t
tRNA-Lys-CTT-11-1.2t	tRNA-Lys-CTT-11-1.2t
tRNA-Met-CAT-(2)3-1.2t	tRNA-Met-CAT-(2)3-1.2t
tRNA-Met-CAT-1-1.2t	tRNA-Met-CAT-1-1.2t
tRNA-Lys-TTT-(5)3-1.2t	tRNA-Lys-TTT-(5)3-1.2t
tRNA-Lys-TTT-7-1.2t	tRNA-Lys-TTT-7-1.2t
tRNA-Gly-CCC-(2)2-1.2t	tRNA-Gly-CCC-(2)2-1.2t
tRNA-Gly-TCC-(6)2-1.2t	tRNA-Gly-TCC-(6)2-1.2t
tRNA-Gly-TCC-4-1.2t	tRNA-Gly-TCC-4-1.2t
tRNA-Asp-GTC-(11)2-1.2t	tRNA-Asp-GTC-(11)2-1.2t
tRNA-Gly-GCC-5-1.2t	tRNA-Gly-GCC-5-1.2t
tRNA-Gly-CCC-3-1.2t	tRNA-Gly-CCC-3-1.2t
tRNA-Gly-GCC-(6)2-1.2t	tRNA-Gly-GCC-(6)2-1.2t
tRNA-Gly-CCC-(2)1-1.2t	tRNA-Gly-CCC-(2)1-1.2t
tRNA-His-GTG-(9)1-1.2t	tRNA-His-GTG-(9)1-1.2t
tRNA-Glu-CTC-(7)1-1.2t	tRNA-Glu-CTC-(7)1-1.2t
tRNA-Gln-TTG-(3)3-1.2t	tRNA-Gln-TTG-(3)3-1.2t
tRNA-Arg-ACG-(3)1-1.2t	tRNA-Arg-ACG-(3)1-1.2t
tRNA-Arg-CCG-(3)1-1.2t	tRNA-Arg-CCG-(3)1-1.2t
tRNA-Arg-TCG-1-1.2t	tRNA-Arg-TCG-1-1.2t
tRNA-Arg-TCG-2-1.2t	tRNA-Arg-TCG-2-1.2t
tRNA-Arg-TCT-1-1.2t	tRNA-Arg-TCT-1-1.2t
tRNA-Arg-TCT-(2)3-1.2t	tRNA-Arg-TCT-(2)3-1.2t
tRNA-Arg-CCG-2-1.2t	tRNA-Arg-CCG-2-1.2t
tRNA-iMet-CAT-(8)1-1.lh	tRF_iMet_CAT_2
tRNA-iMet-CAT-(8)1-1.1t	tRF_iMet_CAT_2
tRNA-Arg-TCG-1-1.1t	tRF_Arg_TCG.CCG_2
tRNA-Arg-CCG-(3)1-1.1t	tRF_Arg_TCG.CCG_2
tRNA-Arg-ACG-(3)1-1.lh	tRF_Arg_ACG_2
tRNA-Arg-ACG-(3)1-1.1t	tRF_Arg_ACG_2
tRNA-Arg-CCT-1-1.lh	tRF_Arg_CCT_2
tRNA-Arg-CCT-4-1.lh	tRF_Arg_CCT_2
tRNA-Glu-CTC-(7)1-1.lh	tRF_Glu_CTC_2
tRNA-Glu-CTC-(7)1-1.1t	tRF_Glu_CTC_2
tRNA-Gln-TTG-(3)3-1.1t	tRF_Gln_TTG.CTG_2
tRNA-Gln-CTG-6-1.1t	tRF_Gln_TTG.CTG_2
tRNA-Val-CAC-3-1.lh	tRF_Val_CAC_2
tRNA-Val-CAC-3-1.1t	tRF_Val_CAC_2
tRNA-Val-CAC-2-1.lh	tRF_Val_CAC_2
tRNA-Val-CAC-2-1.1t	tRF_Val_CAC_2
tRNA-Val-TAC-(2)1-1.lh	tRF_Val_TAC_2
tRNA-Val-TAC-(2)1-1.1t	tRF_Val_TAC_2
tRNA-Pro-TGG-(5)3-1.lh	tRF_Pro_TGG_2
tRNA-Pro-TGG-(5)3-1.1t	tRF_Pro_TGG_2
tRNA-Gly-CCC-(2)2-1.lh	tRF_Gly_CCC_2
tRNA-Gly-CCC-(2)2-1.1t	tRF_Gly_CCC_2
tRNA-Gly-CCC-3-1.lh	tRF_Gly_CCC_2
tRNA-Gly-CCC-(2)1-1.lh	tRF_Gly_CCC_2
tRNA-Gly-GCC-(6)2-1.lh	tRF_Gly_GCC_2
tRNA-Gly-GCC-5-1.lh	tRF_Gly_GCC_2
tRNA-His-GTG-(9)1-1.lh	tRF_His_GTG_2
tRNA-His-GTG-(9)1-1.1t	tRF_His_GTG_2
tRNA-Ser-GCT-6-1.lh	tRF_Ser_GCT_2
tRNA-Ser-GCT-6-1.1t	tRF_Ser_GCT_2
tRNA-Leu-TAA-1-1.lh	tRF_Leu_TAA_2
tRNA-Leu-TAA-3-1.lh	tRF_Leu_TAA_2
tRNA-Ser-CGA-4-1.lh	tRF_Ser_CGA_2
tRNA-Ser-CGA-4-1.1t	tRF_Ser_CGA_2
tRNA-Ser-TGA-1-1.lh	tRF_Ser_TGA_2
tRNA-Ser-TGA-1-1.1t	tRF_Ser_TGA_2
tRNA-Ser-CGA-1-1.lh	tRF_Ser_CGA_2
tRNA-Ser-CGA-1-1.1t	tRF_Ser_CGA_2
tRNA-Ser-AGA-1-1.lh	tRF_Ser_AGA_2
tRNA-Ser-AGA-1-1.1t	tRF_Ser_AGA_2
tRNA-Leu-TAA-1-1.1t	tRF_Leu_TAA_2
tRNA-Leu-TAA-3-1.1t	tRF_Leu_TAA_2
tRNA-Ser-GCT-3-1.lh	tRF_Ser_GCT_2
tRNA-Ser-GCT-3-1.1t	tRF_Ser_GCT_2
tRNA-Leu-CAA-(2)1-1.1t	tRF_Leu_CAA.CAG_2
tRNA-Leu-CAG-(7)1-1.1t	tRF_Leu_CAA.CAG_2
tRNA-Leu-TAG-2-1.1t	tRF_Leu_TAG_2
tRNA-Leu-TAG-1-1.1t	tRF_Leu_TAG_2
tRNA-Ile-TAT-1-1.lh	tRF_Ile_TAT_2
tRNA-Ile-TAT-1-1.1t	tRF_Ile_TAT_2
tRNA-Asn-GTT-7-1.lh	tRF_Asn_GTT_2
tRNA-Asn-GTT-7-1.1t	tRF_Asn_GTT_2
tRNA-Asn-GTT-(6)2-1.lh	tRF_Asn_GTT_2
tRNA-Asn-GTT-(6)2-1.1t	tRF_Asn_GTT_2
tRNA-Asn-GTT-8-1.lh	tRF_Asn_GTT_2
tRNA-Asn-GTT-8-1.1t	tRF_Asn_GTT_2
tRNA-Ile-AAT-(5)5-1.lh	tRF_Ile_AAT_2
tRNA-Ile-AAT-(5)5-1.1t	tRF_Ile_AAT_2
tRNA-Ala-AGC-11-1.lh	tRF_Ala_AGC_2
tRNA-Ala-AGC-11-1.1t	tRF_Ala_AGC_2
tRNA-Lys-CTT-(5)2-1.lh	tRF_Lys_CTT_2
tRNA-Lys-CTT-7-1.lh	tRF_Lys_CTT_2
tRNA-Lys-CTT-7-1.1t	tRF_Lys_CTT_2
tRNA-Lys-CTT-(5)2-1.1t	tRF_Lys_CTT_2
tRNA-Thr-TGT-2-1.1t	tRF_Thr_TGT_2
tRNA-Thr-TGT-3-1.1t	tRF_Thr_TGT_2
tRNA-SeC-TCA-1-1.rh	tRF_SeC_TCA_2
tRNA-SeC-TCA-1-1.3t	tRF_SeC_TCA_2
tRNA-Gly-GCC-5-1.rh	tRF_Gly_GCC_2
tRNA-Gly-GCC-5-1.3t	tRF_Gly_GCC_2
tRNA-Gly-GCC-(6)2-1.rh	tRF_Gly_GCC_2
tRNA-Gly-GCC-(6)2-1.3t	tRF_Gly_GCC_2
tRNA-Gly-CCC-(2)1-1.rh	tRF_Gly_CCC_2
tRNA-Gly-CCC-(2)1-1.3t	tRF_Gly_CCC_2
tRNA-Gly-CCC-3-1.rh	tRF_Gly_CCC_2
tRNA-Gly-CCC-3-1.3t	tRF_Gly_CCC_2
tRNA-Gly-TCC-(6)2-1.rh	tRF_Gly_TCC_2
tRNA-Gly-TCC-(6)2-1.3t	tRF_Gly_TCC_2
tRNA-Gly-TCC-4-1.rh	tRF_Gly_TCC_2
tRNA-Gly-TCC-4-1.3t	tRF_Gly_TCC_2
tRNA-Gly-CCC-(2)2-1.rh	tRF_Gly_CCC_2
tRNA-Gly-CCC-(2)2-1.3t	tRF_Gly_CCC_2
tRNA-Tyr-GTA-2-1.rh	tRF_Tyr_GTA_2
tRNA-Tyr-GTA-2-1.3t	tRF_Tyr_GTA_2
tRNA-Phe-GAA-(6)1-1.rh	tRF_Phe_GAA_2
tRNA-Phe-GAA-(6)1-1.3t	tRF_Phe_GAA_2
tRNA-Asp-GTC-(11)2-1.rh	tRF_Asp_GTC_2
tRNA-Asp-GTC-(11)2-1.3t	tRF_Asp_GTC_2
tRNA-Glu-TTC-(2)2-1.rh	tRF_Glu_TTC_2
tRNA-Glu-TTC-(2)2-1.3t	tRF_Glu_TTC_2
tRNA-Glu-TTC-(2)1-1.rh	tRF_Glu_TTC_2
tRNA-Glu-TTC-(2)1-1.3t	tRF_Glu_TTC_2
tRNA-Glu-CTC-(7)1-1.rh	tRF_Glu_CTC_2
tRNA-Glu-CTC-(7)1-1.3t	tRF_Glu_CTC_2
tRNA-Lys-CTT-11-1.rh	tRF_Lys_CTT_2
tRNA-Lys-CTT-11-1.3t	tRF_Lys_CTT_2
tRNA-Gln-CTG-6-1.rh	tRF_Gln_CTG.TTG_2
tRNA-Gln-TTG-(3)3-1.rh	tRF_Gln_CTG.TTG_2
tRNA-Gln-CTG-(5)1-1.rh	tRF_Gln_CTG_2
tRNA-Gln-CTG-(5)1-1.3t	tRF_Gln_CTG_2
tRNA-Gln-CTG-6-1.3t	tRF_Gln_CTG.TTG_2
tRNA-Gln-TTG-(3)3-1.3t	tRF_Gln_CTG.TTG_2
tRNA-Thr-TGT-2-1.rh	tRF_Thr_TGT_2
tRNA-Thr-TGT-2-1.3t	tRF_Thr_TGT_2
tRNA-Ala-AGC-11-1.rh	tRF_Ala_AGC_2
tRNA-Ala-AGC-11-1.3t	tRF_Ala_AGC_2
tRNA-Ile-AAT-(5)5-1.rh	tRF_Ile_AAT_2
tRNA-Ile-AAT-(5)5-1.3t	tRF_Ile_AAT_2
tRNA-Pro-TGG-(5)3-1.rh	tRF_Pro_TGG_2
tRNA-Pro-TGG-(5)3-1.3t	tRF_Pro_TGG_2
tRNA-Met-CAT-1-1.rh	tRF_Met_CAT_2
tRNA-Met-CAT-1-1.3t	tRF_Met_CAT_2
tRNA-Ile-TAT-1-1.rh	tRF_Ile_TAT_2
tRNA-Ile-TAT-1-1.3t	tRF_Ile_TAT_2
tRNA-Ala-AGC-1-1.3t	tRF_Ala_AGC_2
tRNA-Ala-AGC-1-1.rh	tRF_Ala_AGC_2
tRNA-Ala-CGC-4-1.3t	tRF_Ala_CGC_2
tRNA-Ala-CGC-4-1.rh	tRF_Ala_CGC_2
tRNA-Ala-AGC-4-1.3t	tRF_Ala_AGC.TGC_2
tRNA-Ala-TGC-2-1.3t	tRF_Ala_AGC.TGC_2
tRNA-Ala-TGC-6-1.3t	tRF_Ala_TGC.AGC_2
tRNA-Ala-AGC-(2)2-1.3t	tRF_Ala_TGC.AGC_2
tRNA-Ala-TGC-4-1.3t	tRF_Ala_TGC_2
tRNA-Ala-TGC-4-1.rh	tRF_Ala_TGC_2
tRNA-Val-TAC-(2)1-1.rh	tRF_Val_TAC_2
tRNA-Val-TAC-(2)1-1.3t	tRF_Val_TAC_2
tRNA-Thr-AGT-5-1.rh	tRF_Thr_AGT.CGT_2
tRNA-Thr-CGT-3-1.rh	tRF_Thr_AGT.CGT_2
tRNA-Thr-AGT-5-1.3t	tRF_Thr_AGT.CGT_2
tRNA-Thr-CGT-3-1.3t	tRF_Thr_AGT.CGT_2
tRNA-Leu-CAA-(2)1-1.rh	tRF_Leu_CAA_2
tRNA-Leu-CAA-(2)1-1.3t	tRF_Leu_CAA_2
tRNA-Leu-CAG-(7)1-1.rh	tRF_Leu_CAG_2
tRNA-Leu-CAG-(7)1-1.3t	tRF_Leu_CAG_2
tRNA-Leu-TAA-1-1.rh	tRF_Leu_TAA_2
tRNA-Leu-TAA-1-1.3t	tRF_Leu_TAA_2
tRNA-Leu-TAA-3-1.rh	tRF_Leu_TAA_2
tRNA-Leu-TAA-3-1.3t	tRF_Leu_TAA_2
tRNA-Leu-TAG-2-1.rh	tRF_Leu_TAG_2
tRNA-Leu-TAG-2-1.3t	tRF_Leu_TAG_2
tRNA-Ser-CGA-4-1.rh	tRF_Ser_CGA_2
tRNA-Ser-CGA-4-1.3t	tRF_Ser_CGA_2
tRNA-Ser-TGA-1-1.rh	tRF_Ser_TGA_2
tRNA-Ser-TGA-1-1.3t	tRF_Ser_TGA_2
tRNA-Ser-CGA-1-1.rh	tRF_Ser_CGA_2
tRNA-Ser-CGA-1-1.3t	tRF_Ser_CGA_2
tRNA-Ser-AGA-1-1.rh	tRF_Ser_AGA_2
tRNA-Ser-AGA-1-1.3t	tRF_Ser_AGA_2
tRNA-Lys-TTT-(5)3-1.rh	tRF_Lys_TTT_2
tRNA-Lys-TTT-(5)3-1.3t	tRF_Lys_TTT_2
tRNA-Lys-TTT-7-1.rh	tRF_Lys_TTT_2
tRNA-Lys-TTT-7-1.3t	tRF_Lys_TTT_2
tRNA-Lys-CTT-(5)2-1.rh	tRF_Lys_CTT_2
tRNA-Lys-CTT-(5)2-1.3t	tRF_Lys_CTT_2
tRNA-Lys-CTT-7-1.rh	tRF_Lys_CTT_2
tRNA-Lys-CTT-7-1.3t	tRF_Lys_CTT_2
tRNA-Arg-CCT-3-1.rh	tRF_Arg_CCT_2
tRNA-Arg-CCT-1-1.rh	tRF_Arg_CCT_2
tRNA-Asn-GTT-7-1.rh	tRF_Asn_GTT_2
tRNA-Asn-GTT-7-1.3t	tRF_Asn_GTT_2
tRNA-Arg-ACG-(3)1-1.rh	tRF_Arg_ACG_2
tRNA-Arg-ACG-(3)1-1.3t	tRF_Arg_ACG_2
tRNA-Arg-TCG-1-1.rh	tRF_Arg_TCG_2
tRNA-Arg-TCG-1-1.3t	tRF_Arg_TCG_2
tRNA-Arg-TCT-1-1.rh	tRF_Arg_TCT_2
tRNA-Arg-TCT-1-1.3t	tRF_Arg_TCT_2
tRNA-Arg-CCT-3-1.3t	tRF_Arg_CCT_2
tRNA-Arg-CCT-1-1.3t	tRF_Arg_CCT_2
tRNA-Arg-TCT-(2)3-1.rh	tRF_Arg_TCT_2
tRNA-Arg-TCT-(2)3-1.3t	tRF_Arg_TCT_2
tRNA-Leu-TAG-1-1.2t	tRF_Leu_TAG_2
tRNA-Leu-TAG-2-1.2t	tRF_Leu_TAG_2
tRNA-Ser-TGA-1-1.2t	tRF_Ser_TGA.CGA_2
tRNA-Ser-CGA-1-1.2t	tRF_Ser_TGA.CGA_2
tRNA-Ser-GCT-3-1.2t	tRF_Ser_GCT_2
tRNA-Ser-GCT-6-1.2t	tRF_Ser_GCT_2
tRNA-Trp-CCA-2-1.2t	tRF_Trp_CCA_2
tRNA-Trp-CCA-4-1.2t	tRF_Trp_CCA_2
tRNA-Asn-GTT-(6)2-1.2t	tRF_Asn_GTT_2
tRNA-Asn-GTT-7-1.2t	tRF_Asn_GTT_2
tRNA-Lys-CTT-(5)2-1.2t	tRF_Lys_CTT_2
tRNA-Lys-CTT-7-1.2t	tRF_Lys_CTT_2
tRNA-Glu-TTC-(2)2-1.2t	tRF_Glu_TTC_2
tRNA-Glu-TTC-(2)1-1.2t	tRF_Glu_TTC_2
tRNA-Gln-CTG-6-1.2t	tRF_Gln_CTG_2
tRNA-Gln-CTG-(5)1-1.2t	tRF_Gln_CTG_2
tRNA-Arg-CCG-2-1.1t	tRF_Arg_CCG.CCT_3
tRNA-Arg-CCT-4-1.1t	tRF_Arg_CCG.CCT_3
tRNA-Arg-CCT-1-1.1t	tRF_Arg_CCG.CCT_3
tRNA-Leu-TAG-2-1.lh	tRF_Leu_TAG_3
tRNA-Leu-TAG-1-1.lh	tRF_Leu_TAG_3
tRNA-Leu-TAG-3-1.lh	tRF_Leu_TAG_3
tRNA-Cys-GCA-4-1.lh	tRF_Cys.Ala_GCA.AGC_3
tRNA-Cys-GCA-4-1.1t	tRF_Cys.Ala_GCA.AGC_3
tRNA-Ala-AGC-1-1.1t	tRF_Cys.Ala_GCA.AGC_3
tRNA-Leu-TAG-3-1.rh	tRF_Leu_TAG_3
tRNA-Leu-TAG-1-1.3t	tRF_Leu_TAG_3
tRNA-Leu-TAG-3-1.3t	tRF_Leu_TAG_3
tRNA-Thr-TGT-2-1.2t	tRF_Thr_TGT_3
tRNA-Thr-TGT-5-1.2t	tRF_Thr_TGT_3
tRNA-Thr-TGT-3-1.2t	tRF_Thr_TGT_3
tRNA-Arg-CCT-4-1.2t	tRF_Arg_CCT_3
tRNA-Arg-CCT-3-1.2t	tRF_Arg_CCT_3
tRNA-Arg-CCT-1-1.2t	tRF_Arg_CCT_3
tRNA-Trp-CCA-2-1.lh	tRF_Trp_CCA_4
tRNA-Trp-CCA-4-1.lh	tRF_Trp_CCA_4
tRNA-Trp-CCA-2-1.1t	tRF_Trp_CCA_4
tRNA-Trp-CCA-4-1.1t	tRF_Trp_CCA_4
tRNA-Arg-TCT-1-1.lh	tRF_Arg_TCT_4
tRNA-Arg-TCT-(2)3-1.lh	tRF_Arg_TCT_4
tRNA-Arg-TCT-1-1.1t	tRF_Arg_TCT_4
tRNA-Arg-TCT-(2)3-1.1t	tRF_Arg_TCT_4
tRNA-Glu-TTC-(2)2-1.lh	tRF_Glu_TTC_4
tRNA-Glu-TTC-(2)1-1.lh	tRF_Glu_TTC_4
tRNA-Glu-TTC-(2)2-1.1t	tRF_Glu_TTC_4
tRNA-Glu-TTC-(2)1-1.1t	tRF_Glu_TTC_4
tRNA-Gly-GCC-(6)2-1.1t	tRF_Gly_GCC.CCC_4
tRNA-Gly-GCC-5-1.1t	tRF_Gly_GCC.CCC_4
tRNA-Gly-CCC-(2)1-1.1t	tRF_Gly_GCC.CCC_4
tRNA-Gly-CCC-3-1.1t	tRF_Gly_GCC.CCC_4
tRNA-Gly-TCC-(6)2-1.lh	tRF_Gly_TCC_4
tRNA-Gly-TCC-4-1.lh	tRF_Gly_TCC_4
tRNA-Gly-TCC-(6)2-1.1t	tRF_Gly_TCC_4
tRNA-Gly-TCC-4-1.1t	tRF_Gly_TCC_4
tRNA-Thr-TGT-5-1.rh	tRF_Thr_TGT_4
tRNA-Thr-TGT-3-1.rh	tRF_Thr_TGT_4
tRNA-Thr-TGT-5-1.3t	tRF_Thr_TGT_4
tRNA-Thr-TGT-3-1.3t	tRF_Thr_TGT_4
tRNA-Ser-GCT-6-1.rh	tRF_Ser_GCT_4
tRNA-Ser-GCT-3-1.rh	tRF_Ser_GCT_4
tRNA-Ser-GCT-3-1.3t	tRF_Ser_GCT_4
tRNA-Ser-GCT-6-1.3t	tRF_Ser_GCT_4
tRNA-Val-CAC-2-1.2t	tRF_Val_CAC_4
tRNA-Val-CAC-(6)1-1.2t	tRF_Val_CAC_4
tRNA-Val-CAC-6-1.2t	tRF_Val_CAC_4
tRNA-Val-CAC-3-1.2t	tRF_Val_CAC_4
tRNA-Ala-CGC-4-1.lh	tRF_Ala_CGC.AGC.TGC_5
tRNA-Ala-AGC-(2)2-1.lh	tRF_Ala_CGC.AGC.TGC_5
tRNA-Ala-AGC-(2)2-1.1t	tRF_Ala_CGC.AGC.TGC_5
tRNA-Ala-TGC-6-1.1t	tRF_Ala_CGC.AGC.TGC_5
tRNA-Ala-CGC-4-1.1t	tRF_Ala_CGC.AGC.TGC_5
tRNA-Val-CAC-6-1.lh	tRF_Val_CAC.AAC_6
tRNA-Val-CAC-(6)1-1.lh	tRF_Val_CAC.AAC_6
tRNA-Val-AAC-3-1.lh	tRF_Val_CAC.AAC_6
tRNA-Val-CAC-6-1.1t	tRF_Val_CAC.AAC_6
tRNA-Val-CAC-(6)1-1.1t	tRF_Val_CAC.AAC_6
tRNA-Val-AAC-3-1.1t	tRF_Val_CAC.AAC_6
tRNA-Ala-TGC-2-1.lh	tRF_Ala_TGC.AGC_6
tRNA-Ala-TGC-4-1.lh	tRF_Ala_TGC.AGC_6
tRNA-Ala-AGC-4-1.lh	tRF_Ala_TGC.AGC_6
tRNA-Ala-TGC-2-1.1t	tRF_Ala_TGC.AGC_6
tRNA-Ala-TGC-4-1.1t	tRF_Ala_TGC.AGC_6
tRNA-Ala-AGC-4-1.1t	tRF_Ala_TGC.AGC_6
